# OGT controls mammalian cell viability by regulating the proteasome/mTOR/mitochondrial axis

**DOI:** 10.1101/2021.09.19.461012

**Authors:** Xiang Li, Xiaojing Yue, Hugo Sepulveda, Rajan A. Burt, David A. Scott, Steven A. Carr, Samuel A. Myers, Anjana Rao

## Abstract

*O*-GlcNAc transferase (OGT) catalyzes the modification of serine and threonine residues on nuclear and cytosolic proteins with *O*-linked N-acetylglucosamine (GlcNAc). OGT is essential for mammalian cell viability, but the underlying mechanisms are still enigmatic. We employed a genome-wide CRISPR-Cas9 viability screen in mouse embryonic stem cells (mESCs) with inducible *Ogt* gene deletion and showed that the block in cell viability induced by OGT deficiency stems from mitochondrial dysfunction secondary to mTOR hyperactivation. In normal cells, OGT maintains low mTOR activity and mitochondrial fitness through suppression of proteasome activity; in the absence of OGT, increased proteasome activity results in increased steady-state amino acid levels, which in turn promote mTOR lysosomal translocation and activation, and increased oxidative phosphorylation. mTOR activation in OGT-deficient mESCs was confirmed by an independent phosphoproteomic screen. Our study highlights a novel series of events whereby OGT regulates the proteasome/ mTOR/ mitochondrial axis in a manner that maintains homeostasis of intracellular amino acid levels, mitochondrial fitness and cell viability. A similar mechanism operates in CD8^+^ T cells, indicating its generality across mammalian cell types. Manipulating OGT activity may have therapeutic potential in diseases in which this signaling pathway is impaired.
