## Supplementary Table 3 for "OGT controls mammalian cell viability by regulating the proteasome/mTOR/mitochondrial axis"

### Sheet: Sheet1
Supplementary Table 3 The O-GlcNAc database of Ubap2, Ubap2l, Ubqln2 and Psmc1
GENE NAMES	O-GlcNAc Sites	PROTEIN NAMES	ENTRY ID	STATUS	PMID #1	PMID #2	PMID #3	PMID #4	PMID #5	PMID #6	PMID #7	PMID #8	PMID #9	PMID #10	PMID #11	PMID #12	PMID #13	PMID #14	PMID #15	PMID #16
UBAP2L KIAA0144 NICE4	T260/S262/T277/S317/S319/T322/S325/S329/T332/S334/S340/T357/T358/S380/S388/T425/S427/S428/T429/S439/T444/S445/T446/S453/S454/S458/S476/S477/S605/T632/S680/S682/T688/T689/T690/T691/S694/T696/S705/S706/S709/S710/T713/S714/T715/S716/T721/S722/S725/S731/S732/S733/S734/T735/S770/T776/S778/T782/T783/S859/T863/S871/S872/T877/T878/T887/T889/T893/T896/S907/T909/S922/T923/T936/S938/S946/S950/T952/S962/T967…	Ubiquitin-associated protein 2-like (Protein NICE-4)	Q14157	reviewed	20068230	30397120	31637018	22121020	22661428	23301498	29249144	27655845	28657654	27114449	30059200	29237092	32119511	21740066	29351928	20305658
UBAP2 KIAA1491	S20/S303/S306/S310/S314/T372/S384/T389/T390/T391/S393/T394/S398/T399/S400/T404/T405/S407/T414/S415/S417/S418/S421/T486/T487/S492/S494/S552/S565/S633/S737/S776/S988/S1004/S1006/S1104	Ubiquitin-associated protein 2 (UBAP-2)	Q5T6F2	reviewed	22121020	22661428	23301498	29249144	28657654	28314751	27114449	30059200	29237092	21740066	28510447	29351928	20305658	30397120
UBQLN2 N4BP4 PLIC2 HRIHFB2157	S104/S112/T113/S116/T121/T123/T124/S125/S127/T128/T508/T519/S527/T528/S530/S539/T546/T550/S551/S553	Ubiquilin-2 (Chap1) (DSK2 homolog) (Protein linking IAP with cytoskeleton 2) (PLIC-2) (hPLIC-2) (Ubiquitin-like product Chap1/Dsk2)	Q9UHD9	reviewed	31637018	29485866	30059200	29237092	32119511	29351928	23301498
PSMC1		26S proteasome regulatory subunit 4 (P26s4) (26S proteasome AAA-ATPase subunit RPT2) (Proteasome 26S subunit ATPase 1)	P62191	reviewed	17614351	24853093	26853435	31656131	25541949	30397120	28510447																						7	1	1	1	1	0	0	4
