## Supplementary Table 4 for "OGT controls mammalian cell viability by regulating the proteasome/mTOR/mitochondrial axis"

### Sheet: Sheet1
Supplementary Table 4 Lists of sgRNA and primer sequences
sgRNA sequences
sgNT	CTGAAAAAGGAAGGAGTTGA
sgSocs3	TGAGCGTCAAGACCCAGTCG
sgXpo5	TCTAGCCGGCTACATTGACT
sgOpa1	GCGCCTGCGAGAGCTCGACA
sgGtpbp8	GGTGCTCTATAGCCATACCC
sgMrpl50	CTTCATATGTCCATCATCCA
sgYthdc1	TGATTATGACACCCGAAGTG
sgUros	TGACAGCACAGGAATCAGTG
sgHmbs	CCTGGTCGTTCACTCCCTGA
sgTet2	TGATAACCGTTGAGTCTCTG
sgTet1	TGGCGGCGTAGAATTACATG
sgLamtor2	CCACCCTCGTAATGGCTACA
sgLamtor4	ATGGTGCAACTGGAAGCCAC
sgRaga	TTCATCAGCCTCAATAATCT
sgWdr59	GCACACTCGAGTTATCAGGT
primer sequences
Ogt F	GACGCAACCAAACTTTGCAGT
Ogt R	TCAAGGGTGACAGCCTTTTCA
Oct4 F	ATGGCATACTGTGGACCTCA
Oct4 R	AGCAGCTTGGCAAACTGTTC
Nanog F	CTCATCAATGCCTGCAGTTTTTCA
Nanog R	CTCCTCAGGGCCCTTGTCAGC
Gapdh F	GTCGTGGAGTCTACTGGTGTC
Gapdh R	GAGCCCTTCCACAATGCCAAA
Socs3 F	GCGTCAAGACCCAGTCGG
Socs3 R	TTCCGTGGGTGGCAAAGAAA
Xpo5 F	AGCCGGCTACATTGACTGG
Xpo5 R	TCCAGCTTGCCTTTTCTGCT
Opa1 F	TGCGAGAGCTCGACAGGAAT
Opa1 R	CACTCGTTCCCACAGGGATT
Gtpbp8 F	TAGGCCGAAGCAATGTTGGA
Gtpbp8 R	GTGCTCTATAGCCATACCCTGG
Mrpl50 F	CCTGGATGATGGACATATGAAGT
Mrpl50 R	ACGTGGTCTCTGACCAGACT
Ythdc1 F	TTATGACACCCGAAGTGAGGC
Ythdc1 R	GCCTCGAGCTCTCTTCCTTT
Uros F	CACTGATTCCTGTGCTGTCA
Uros R	ACACAGCTTCACTGCTTCCA
Hmbs F	TGGTCGTTCACTCCCTGAAG
Hmbs R	TGTAGCTGAGCCACTCTCCT
Tet2 F	AGAGACTCAACGGTTATCAGGC
Tet2 R	GCACGAGCCTTCTCTTTGCT
Tet1 F	TAATTCTACGCCGCCAATGGT
Tet1 R	GAGCACCTCGCATTTCCTCT
Lamtor2 F	GTAGCCATTACGAGGGTGGC
Lamtor2 R	GCTACTTGGGTGAGGGGTTC
Lamtor4 F	TGGCTTCCAGTTGCACCAT
Lamtor4 R	GAGGCAGGCTTCTTCTCCAG
Wdr59 F	GCACACTCGAGTTATCAGCG
Wdr59 R	CCGACAGTGCAACAGTAGGT
Rraga F	AGATTATTGAGGCTGATGAAGTTCT
Rraga R	TCGATGAAGGCAGCGAAGTT
mt-Nd6 F	TCTTGATGGTTTGGGAGATTGGT
mt-Nd6 R	CCCGCAAACAAAGATCACCC
mt-Nd5 F	TGACCCAGACCTCATAAACCC
mt-Nd5 R	TGTGAGGACTGGAATGCTGG
mt-Nd4 F	TAATCGCACATGGCCTCACA
mt-Nd4 R	CATTTGAAGTCCTCGGGCCA
mt-Atp8 F	CAAACATTCCCACTGGCACC
mt-Atp8 R	TTGTTGGGGTAATGAATGAGGC
mt-Cytb F	TGCATACGCCATTCTACGCT
mt-Cytb R	AGGCTTCGTTGCTTTGAGGT
mt-Co1 F	TCGGAGCCCCAGATATAGCA
mt-Co1 R	TTTCCGGCTAGAGGTGGGTA
mt-Rnr2 F	AATTTCGGTTGGGGTGACCT
mt-Rnr2 R	AGGATTGCGCTGTTATCCCT
mt-Rnr1 F	CGGCGTAAAACGTGTCAACT
mt-Rnr1 R	CCCAGTTTGGGTCTTAGCTGT
